# Gamma-Mobile-Trio systems define a new class of mobile elements rich in bacterial defensive and offensive tools

**DOI:** 10.1101/2023.03.28.534373

**Authors:** Tridib Mahata, Katarzyna Kanarek, Moran G. Goren, Marimuthu Ragavan Rameshkumar, Eran Bosis, Udi Qimron, Dor Salomon

**Affiliations:** Department of Clinical Microbiology and Immunology, School of Medicine, Faculty of Medical and Health Sciences, Tel Aviv University, Tel Aviv, Israel; Department of Biotechnology Engineering, Braude College of Engineering, Karmiel, Israel

**Keywords:** T6SS, anti-phage, toxin, effector, antibacterial, nuclease, DNA mobility, integrase, GMT, Vibrio

## Abstract

Conflicts between bacteria and their rivals led to an evolutionary arms race and the development of bacterial immune systems. Although diverse immunity mechanisms were recently identified, many remain unknown, and their dissemination within bacteria is poorly understood. Here, we describe a widespread genetic element, defined by the presence of the Gamma-Mobile-Trio (GMT) proteins, that serves as a bacterial survival kit. We show that GMT-containing genomic islands are active mobile elements with cargo comprising various anti-phage defense systems, in addition to antibacterial type VI secretion system (T6SS) effectors and antibiotic resistance genes. We identify four new anti-phage defense systems encoded within GMT islands. A thorough investigation of one system reveals that it is triggered by a phage capsid protein to induce cell dormancy. Our findings underscore the need to broaden the concept of ‘defense islands’ to include also antibacterial offensive tools, such as T6SS effectors, as they share the same mobile elements as defensive tools for dissemination.
