## Supplementary Tables for "Gamma-Mobile-Trio systems define a new class of mobile elements rich in bacterial defensive and offensive tools"

### Sheet: Supplementary Table S1
T7 phage gene	Escape mutant 1	Escape mutant 2	Escape mutant 3	Escape mutant 4
Gene 5	-	-	-	Cytosine insertion casing a frameshift starting at the codon for amino acid 561; an early STOP in codon 583
Gene 7.3	S93F	-	-	-
Gene 10	I217T	V247A	V247A	E183A
Gene 16	-	Q1300K	-	-

### Sheet: Supplementary Table S2
Strain	Genotype	Source
Escherichia coli Neb5α	F- f80lacZDM15D(lacZYA-argF) U169 deoR recA1 endA1 hsdR17 (rk-, mk+) gal - phoA supE44 l- thi -1 gyrA96 relA1	NEB
Escherichia coli DH5α	F– endA1 glnV44 thi-1 recA1 relA1 gyrA96 deoR nupG purB20 φ80dlacZΔM15 Δ(lacZYA-argF)U169, hsdR17(rK–mK+), λ–	Lab collection
Escherichia coli BW25113	lacIq, rrnBT14, DlacZwJ16, hsdR514, DaraBAD AH33, DrhaBAD LD78	Lab collection
Escherichia coli BW25113 ΔydhQ::kan	lacIq, rrnBT14, DlacZwJ16, hsdR514, DaraBAD AH33, DrhaBAD LD79, ydhQ replaced with kan	Lab collection
Escherichia coli BW25113 ΔydhQ	lacIq, rrnBT14, DlacZwJ16, hsdR514, DaraBAD AH33, DrhaBAD LD79, ΔydhQ	Lab collection
Escherichia coli BW25113 ydhQ::GAPS1 (GAPS1+)	lacIq, rrnBT14, DlacZwJ16, hsdR514, DaraBAD AH33, DrhaBAD LD79, ydhQ replaced with a cassette including araC and a GAPS1 gene under Pbad control	This study
Escherichia coli ZH142-A	Wild-type clinical isolate	Prof. Andrea Endimiani (University of Bern)
Escherichia coli ZH142-A ∆gaps1	∆GY639_RS21140	This study
Escherichia coli K12 MG1655 ΔRM	Escherichia coli K-12 MG1655 Δmrr-hsdRMS-mcrBC ΔmcrA = ΔRM with pBR322_ΔPtet F(pifA::zeoR)	Dr. Alexander Harms (ETH Zurich)
Vibrio parahaemolyticus RIMD 2210633	Wild-type clinical isolate	Prof. Kim Orth (University of Texas Southwestern Medical Center)
Vibrio parahaemolyticus RIMD 2210633 ∆gmt	∆vpa1270-vpa1268	This study
Vibrio parahaemolyticus RIMD 2210633 ∆gmtY	∆vpa1270	This study
Vibrio parahaemolyticus RIMD 2210633 ∆gmtZ	∆vpa1269	This study
Vibrio parahaemolyticus RIMD 2210633 ∆gmtX	∆vpa1268	This study
Vibrio parahaemolyticus RIMD 2210633 - RIMDGent	vpa1254-vpa1262::cat/gentR	This study
Vibrio parahaemolyticus RIMD 2210633 - RIMDsfGFP-NIS	hcp1::sfGFP1-10-NISVPaI-6-sfGFP11	This study
Vibrio parahaemolyticus BB22OP	Wild-type Environmental isolate	Prof. Kim Orth (University of Texas Southwestern Medical Center)
Vibrio parahaemolyticus BB22OP - BB22OPTet	dns::tetA	This study
IYB5101	lacIq, rrnBT14, DlacZwJ16, hsdR514, DaraBAD AH33, DrhaBAD LD78, araB::T7RNAP-tetA	Lab collection
Vibrio parahaemolyticus 04.2548	Wild-type clinical isolate	Dr. Swapan Benerjee (Bureau of Microbial Hazards, Canada)

### Sheet: Supplementary Table S3
Commercially synthesized gene	Sequence (5'-> 3')'
GAPS2	TTAAGAAGGAGATATACATATGAGTGTAGAACAACAATGCTATGATGCTGGCATAAAAGCTATTCAGCACATCATAGAAACTCGTGTTCAAACAGGGAAATCATCCTTCCAACGTTTGGATGAGGATAAACATGTTCCCTTTGTTGTTCCCGCCATAACGTGGGACAACAATACCCAAAAAGGTTCTTTAAACAACGAACATTGGCACTTTAAGGTTGGTTATGGTTTTAGAGAAGCCCTTGATTTACTTTTCATAGAACGAGTAAGAAATAAAAAGAAAGTTTACCTTTGGAGTCAAGGGTGCATTATCTCATTCAAAGAGGGGGACTTAATTGACTCTTGTTGTGGGACACGAGCTGTTCAAGTGAAATTTGCCTCACCTATGGGTTGGGATGAAGC…
GAPS3	TTAAGAAGGAGATATACATATGAAGCCAATAACACAACAGGGCGCATTTCGTAAAGATAGAAACGCTCTAAATCGAGCCAAAAAAGAGAACATATCTACTGCTAATATTATCAACAAAATGGCAGAAACCCACTCTAAGCCAAATTCTGCACAAGCTTTCGCTGAAGCTGCGGGCGCAGTTATTCATGTTGAAGCTAACATGAACAAGGAAACCCCCATCTACGATGCTATTGAAGCCATCTTCGAAGAACGTAGGTCGCTGAGTAAAGCGGCTGCACAACATAGTTGAAAGCTTGGCTGTTTTGGCGGAT
GAPS4_part1	TTAAGAAGGAGATATACATATGTCAGGAGAGAAATCGAAGTCCTCTGGTGAAACAGGGGAAAACATAGTCGAAAAGTTTTTCAATATCGTCGGTTGGAAAAATGCAAATCCAAATATAAGTTTTGCTTGCTTTAAAGGAGAGAACCATAAACGACCAGGAACTAAGCAAGGAAAACGAGAACAGCATGGTATTGATGCACAATATGCATACATTTCAGGTCTAGAATCAGATGTATTAATAAATGTTTTAGCTTCGGTTAAACATACCAAAAACTCTAAATACCCTAAATCACTCACTTCACTTGTAAAGAATCACATCAAAGACATACTGGACGCAGAAAAGTGTTTTCAACTTTCAACACATAGAAAAGAGCTTTCTAAACAATTTGTAGGGCAACG…
GAPS4_part2	GAGGACTATATAGCTCAGCTCAAGATAAAAAGGAATTAGTCCCAATACTAATAAAAACAGGTATAGGACCACATGAGTTTGTACACCTGAAAGAAATGGTTAAAGAGCGAGAAGAAAACCCCAAAGTACAGACTAAACAGTTAACCTGGAATAAAGATGCAGGAACTACACTAGCAGAGACTTTGGGGTTTGGCTTTAACTTCGAAGATTTGGTCGATGACACATTTAGAAACCTAACGATTGAAAATGAACCACAATTTGTCGTCGCTGGTGAAGGTAAAGACCCAAACCATGTAATAGCAGACATTAGAATAAAAAGATTGGATAGAACAAAAAATTTTGGTGAAGACGAGAATTATTTTGACTGTTCAATAGAGTTTAAAGTCGATGAAAACAACC…
GAPS5	TTAAGAAGGAGATATACATATGTCAAAGGTTATTGGACTAAACAAGCTTCAAAAAGAGTTACAAGATGCTCAAAAAGCTCTGACTGAATTAGATGGAAAGCTCGGAGAGGTGAGTTTTGAACCGGATAACCCATCTAGTATTGAAGCAGCTATTCAAACAGCTTACAGGATGATTGATGAAAGAGTTGGTAAGTACTCATCAAACTCGATCATAAGCACATTAATTGATGAAATGAAAGAAGCTTACCGTAGCAATATCCTCAGTAAAGCCGCTGAAGCTAGGCTAGCTAGTAAGGGAGGGAGTAAATAATGTCCGTTGATATTTTCACAGAAATTAATAACGCTGTTTTAGACTTGCAATCCTCTCAGTTACAGACGTTTGCTCGACCTTTAAAGAAG…
GAPS6_part1	TTAAGAAGGAGATATACATATGATGGACATCCTAACCTCAACTGTCCTCTCTGGTGTGTTATACGATGGATTCAAGAATGGTATCGCAATAACGTCAGATTTTTTAAAGAACAAGTTACAAGGTTGGTTTATTGATGATGCCTTGTTGAAGAAATTGGTAGAGAGCATAAATGCTCTTGAACTACAAAACTATGGTGAACATATAATTGAGCAAAAGTTGAACGAATCTGACGAACTACAAGAGATGCTGCAATTGATAAAACCCGCTCAAAACACCAATATTGGCTCAGTAACTCAGAACCATAAAGGTTCAGGAGACAACATTGTTGGAAACAAGACTGTGTACCACAAATAGGTAGGTTATATGATGGTGAATCAAGAGCATAAAGGCTTTGGAGA…
GAPS6_part2	CATATTGAGCAGCTTTCCGAAGGGTTAAAAGGCTTTGATACTAAATTCGAACTTGTATCTGAATCATTGGACTTGGAACAACTGGGCTGCCTTGATTTTGCCCTCCATAACGATCAGATTAAGGCGAACACAGTTAAAAAATGGCTAGAGCGAGGGGGCATAGTTCATACAGGAGATGATTATGTTAACTCTTTCTTTGAGTTGTACCTAAGAGCGTCAATATGTTCAGGTAACAATAAGAAAGAAGTCCAAAGTTTGAGCGAGAGAGCGGAACGTTTTTTTGAGCTAGACAGAGAGAGATTTGTTCGAATTAATCCGGATGCGATACTACGTCTATGCGAAAAGTTTAATACTCTGGGGTTACCTCTAAATGCAGTAACGTATTTAACACCTTTCTTA…
GAPS6_part3	CTTAAGCGCTACTCATCAGAAGAAAAGAAAGTGGATGAGGTCTTACAAAACCCTCATATACCTTTGCTGATGAAAGGACATTATACAAACAAAGGAAATCCTGTTAAAGGAGCTATAGTACACCTTTCATCGAATGACTCTACTCAATATATGGCATTGTTTAACCAAGGTGAAAAACAATTTGATCAAGTTATTATTGATGTATATACCGCCGTATATATCTCTTTAATGGGACTTAGCCCGAGCATTATAAGTCTCAACCTTGAGGTGGTTTTATGCCAACAAACAAAAGAGACTTTGGAGTCTTGGGTTGAGGATATTTTAAGAGATGACTACATGTCTATGGGAATATCTGAGAAAGGGATGTATAAGATTACATCTGAAGATATTCAAAGAGAG…
GAPS7_part1	TTAAGAAGGAGATATACATATGAGTCACAGTGAACATATGTCCAAGCCGATTAATCACATACCGCGTCCGGAGGTGGCTGTTGTTGATCCAACACTGGAACAGTTGTTCAATCGATTGTTGAGACAACAGTTAGCGATAGATCCGCAATCTGCAGGGTTGTCTCAGACAGACGCATTGCGACAAGCCTGTGTGAGTTTGGTGGAGGCATTGATTCATCAGCCGGAAGCTGCCCACAAAAATTGGGTGGCTCTTTTTGGGGATCTCGCGGATAAGCTTGTTACTGTTTTCCAACAGTCTAACCTGACAGAACAAGAACAGGGTTCTTCTTATATTAATGCCACTGGATTAGTGATGTCGGTGAAGGATGCTATCCATACCGTGAAAGATATCTATCGAGT…
GAPS7_part2	GTACGCAGAGACTAGTTTAGAGATGGATAAACTTTGTTCAATGCTAGCAGCATGGGATAGCCAGTGCGTATTAACGTATCAGTATCAACTTGATGAGACAACGGATATTCCACGCCATGTACCAATTTTTCAACTGCATCTTTCTGATTTTTATTTATCGGATCTAGATCTGATTCTATTTGAGCAGATACGCCAGGGGGCTTCAACGCTACCCATCAGGGTAACAAGCTATCCGGAACATGATTTAGTCCTCCGTAATGATGTCGAAATTTTGCCATATGAAACGACAGGTCGATTGTATAACAAAACGATAGAAGGTCTTTCAAATACAGTTATCGAACTTTCCTCAATGTTAGAGCAATCAGGCAAAACCCTACCTGAGCTAACAGGTGCAACATA…
GAPS8	TTAAGAAGGAGATATACATATGTTAGATGATAGCCAAAGAGAAACTTTAACTGACAAGATGTTCAAGGAAAAAGAGGTTGGTAGTGGATACACCAACACTCTTTTTGTGCGCCTTGTCGGATTACGTGTCGTTTTTACAAATGTAGATTTTAGGTACTGTATTTTTGATGCTGCGTACCTAAGAAACTGTACTTTTGAGTCTTGTGATTTTACAGGGTGCAGGTTTATAAATAGTAATTTAGTTGGTTCTGCTTTCAATGGGTGTAAGTTTGATTATGCAACATTTGAAAAAACTCAAATTGATACAGACATTTTACAAAATGGCTGCCCTAGCCCAGAAAATCTAAAGTTGAAATTTGCTCGCTCTCTTCGAACTAACTATCAGCAACTTGGTGATGC…
GAPS9	TTAAGAAGGAGATATACATATGTATAAAAATCAATTCATTGAAGCATTCGACACTACAAAATCTTTAGGTTTGGAAACAGGCTCCATCACCTTGGATTCTCCTCTTTTAGATCAAGATACTCGCTCTAGTATTTATTCGATTATCCAACAACACCTAGGTCAATTTAGTCCAGAAGAAGTCTCTCAAAAATGCTTTTGGGTGACATCACTGTTGAAGAATGAACTTGAGAAGCACTTAGGCATCACTTTTTATTATACACTTGGTTATATCTTACTCGAAGGTAAGCCAGTGTTTCACACTGACCTTGATACGCTGAAAAGTTACATGGGCAAAGAAGATACTGATTTCAACCCGTCAGTAAATCTTCATGCTTGGTTGACTGCGCCTAGTGGTGAAAT…
GAPS10	TTAAGAAGGAGATATACATATGAAAAAGACAAATGTTATTGCATTAGCAAGCCTTCTTACGTTTATGGCACCAGCAGCTTTAGCGGAAAAACCTGAATGGGCTGGGAAAGGAAAACCAAACCTGGAGGATGTAAAATCGATTTCCGATTTGAAAAAAGCTGAAACTCAAATTGAAGAGCGTGAAGATGAACTTGAAAAGCTAATCGAAGAAAAAAAGGAAAAGGCTAAGAAAGCTAAAAATAAGAAAGACAAAAAAGCTCTCGAGCGCGAGTTAGAAGGGCTTGAAGATGAACAGGAAGAAGTCGAAGAGCTAAAAGAAAAAGTTAAAGACAAGAAATCTGGATTCGAAAAGCAGAAAGATAAGAAAGCAGACCAAACTCGAAATGAACTGGACAAGGG…
GAPS11	TTAAGAAGGAGATATACATATGAGATACATAATGTCATTTATTGCCGTACTATTATCTGGCTGTGAAACACTAGCCGAAAGTTACCTGCCAGACAAAATAATGACTCAGTCAGAAGCTAACTTCATAAATCAAGATGGAATCATTGACCTTTCAAGTCTTAAGAAAACTCATTACACTGATCGAATTGCCAGAAATGAAGTTATCGCAAAAGCAATTTCATTATCTGATCAAAAATGTACTCTTCATAAAGCTGGAATAATGTCCAATTCTCACGCTTGGAATGTAGGTACTGGAAGCGCTTCTATTTTGTTTGCAGGGACTGCCTCTGTGATTAGTCATACTCAAACGGCATCCGAATTAGCAGCAGCAGCGGCAGCGATTACAGGTATCCAGTCATT…
GAPS12	TTAAGAAGGAGATATACATATGGCGATAATTACGTTGGAGCTAAGTGAGGCTGAAAATGTGTTGAGGAAATGGTTTGAAGCAGGTATTGCCTATAACCTAATCTTTGGAAGTTTAGAGGATCGAAAACAAACGGGCGTAATTGAACTTAGGCGACTTTTCGCTAGCATCCCACTTACAAAGAGACCCTACTACTATGAGATCTTAAAAAAAGCATTTGACCCACGATATAACACGATGCAGGTAGTGATGAGTCATCTCGATCCTACTTTGCCTTTTAGTGGTAAGTTACAAGCATGTGTATATATCCTCGGTGAAAACTATCCCAAAATGTCATTCCAGTTATTTAATATGGCAGCAACCTCTACTTTTTTAGACCCAAAAGAAATTGTTCGCGCTTA…
GAPS13	TTAAGAAGGAGATATACATATGAAATTACCAGTTACATGTGCACAATGCATGCAAGAGGACATTGCAAACGCGATGATTACCTCAACAGTTGAATTCAAGGATGATGGTCGATATGAAATTATGTGCCCAAAGGGGCATTCTTCCATTACTTTATTGCAACAACAAAAGTTTGAAGTACTTTTTGATATTGGCGCTTACGCAATCGTAGATGGATATTATCGAGAGGCAGTTTCGTCGTTTACTTCCGCACTAGAAAGATTCTACGAATTCTTTATAAAAGTTGTGTGTATATCGAAAAATATAGATTGGTCTAACACCCAAGAAGCATGGAAAGAAGTCTCGAATCAATCTGAAAGACAGCTTGGAGCTTTCATTTTTCTTCACCTTCAGGAAATGGG…
EGQ2075554.1	ttaagaaggagatatacatatgAGCGTGGCAATAAAAACAATGACACCAGTGTCATATTCTATAAAAGTTGATGCGATTAAGAAAAGATTGTCATATTTTAGTGATGTTTCTTTTTTGAGAAATTTTTATGAACACTTCCAAAAAGTAAGGGATGTCGAGGTGGGTATTGTTTCCAATTTCCCTTGGTGTTGCTATCTGGCAATGAAATGGAAGTTTTGCATGAAGGAAAAAAAGCCTGCAAAAGAAATGAGTAAAAATGATTTTATTGATATTATCAACTTAATCTATAACTTGCAACTAGAAGCATCTAATTTAATCGTTGATGATAAAGTTATGCTAAGCCTTAGACGAATGGTGATAAATCAGTTGCTTTATCAATCAACTGATAAATTTAATGC…
EJP5250929.1	ttaagaaggagatatacatatgAAAAGATTGAAATCAGTTTCCGATGCAGTTATCCAACTCAGATTAAATGCGGTAAAAGCAAGTATTCAAAGCGTCAATCCAAACGAGTTTATAACACATTGCCTTGATTATAACCTCCAGAAATTTAACAATCAGCTTGAAATGTTACAACACCTACCATGGGTTGTGAATTTATGCATTAAATGGTCCGCCAGTGCGCTGGGTAAAAAACGGAAATTTAAACATATTGACAGACCTGGTGCTGTCAGGTTGCTACAACGAGCATATGAGGAACTAAGTATAATTCCAACTGGTCTGGAAAATATAGACAAAGGGATTAACTTTTTCCTTAGAAATACGTTATATCAACAAGGTATTTATCAAAGATTAGATGCTTT…
WP_152927281.1	ttaagaaggagatatacatatgGACTCTATTCGTTCAGAAATTCAAAGTTATAACCCCGAATTATTCATTGAATTCTGCATGCAATATAATCTACAAAAATTTGATGATAATTTACACATGCTGCGTCATATGCCGTGGATAGTAAACTTATGTTTAAAATGGTCAGCATCTGTAATAGGCAAGAATAGAAAGTTCAAAACCCTTACAAAAAATCAAGCCATCAAGCTATTTCAAAAAGCCTATGAAACTTTAAGTATCATCCCCATTGGTCTTGAAAAGAAAAACGGAGTGCATTTTTTTCTAAGAAATAATTTATACCAGCAAGGTATTTATCAAAAAATTGACGCAATAAACTCCATTAGCAGACAGGTATTTTTATTCTCACAACTCGAAAACAC…
sfGFP with a 9 animo acid-ling linker between strand 10 and 11	ATGTCAAAAGGTGAAGAGTTGTTTACCGGTGTGGTGCCCATCCTGGTTGAGCTGGATGGTGACGTAAATGGCCATAAATTTAGCGTTCGGGGCGAAGGTGAGGGGGATGCAACTATCGGTAAACTGACGCTGAAATTCATCTGTACGACTGGCAAACTGCCAGTTCCCTGGCCCACTTTAGTTACAACATTGACCTACGGAGTTCAGTGTTTTTCCCGTTATCCGGACCATATGAAGCGTCACGATTTCTTTAAGAGTGCGATGCCTGAAGGTTATGTGCAGGAACGTACAATTTCGTTTAAAGACGACGGGAAATACAAAACCCGCGCCGTCGTTAAGTTCGAGGGCGACACACTGGTGAACCGGATTGAGCTGAAAGGGACCGACTTTAAGGAAGAT…

### Sheet: Supplementary Table S4
Plasmid	Origin of replication	Antibiotic resistance	Comments	Source
pBAD33.1	ori15a	chloramphenicol	L-arabinose inducible expression vector	Addgene
pBAD33.1-GAPS1	ori15a	chloramphenicol	GAPS1 cloned in pBAD33.1 using the Gibson Assembly method	This study
pBAD33.1-GAPS2	ori15a	chloramphenicol	GAPS2 cloned in pBAD33.1 using the Gibson Assembly method	This study
pBAD33.1-GAPS3	ori15a	chloramphenicol	GAPS3 cloned in pBAD33.1 using the Gibson Assembly method	This study
pBAD33.1-GAPS4	ori15a	chloramphenicol	GAPS4_part1 and GAPS4_part2 cloned in pBAD33.1 using the Gibson Assembly method	This study
pBAD33.1-GAPS5	ori15a	chloramphenicol	GAPS5 cloned in pBAD33.1 using the Gibson Assembly method	This study
pBAD33.1-GAPS6	ori15a	chloramphenicol	GAPS6_part1, GAPS6_part2, and GAPS6_part3 cloned in pBAD33.1 using the Gibson Assembly method	This study
pBAD33.1-GAPS7	ori15a	chloramphenicol	GAPS7_part1 and GAPS7_part2 cloned in pBAD33.1 using the Gibson Assembly method	This study
pBAD33.1-GAPS8	ori15a	chloramphenicol	GAPS8 cloned in pBAD33.1 using the Gibson Assembly method	This study
pBAD33.1-GAPS9	ori15a	chloramphenicol	GAPS9 cloned in pBAD33.1 using the Gibson Assembly method	This study
pBAD33.1-GAPS10	ori15a	chloramphenicol	GAPS10 cloned in pBAD33.1 using the Gibson Assembly method	This study
pBAD33.1-GAPS11	ori15a	chloramphenicol	GAPS11 cloned in pBAD33.1 using the Gibson Assembly method	This study
pBAD33.1-GAPS12	ori15a	chloramphenicol	GAPS12 cloned in pBAD33.1 using the Gibson Assembly method	This study
pBAD33.1-GAPS13	ori15a	chloramphenicol	GAPS13 cloned in pBAD33.1 using the Gibson Assembly method	This study
pBAD33.1-GAPS1D313A	ori15a	chloramphenicol	A D313A mutation introduced into GAPS1	This study
pBAD33.1-GAPS1K328A	ori15a	chloramphenicol	A K328A mutation introduced into GAPS1	This study
pBAD33.1-EGQ2075554.1	ori15a	chloramphenicol	GAPS1 homolog EGQ2075554.1 cloned in pBAD33.1 using the Gibson Assembly method	This study
pBAD33.1-EJP5250929.1	ori15a	chloramphenicol	GAPS1 homolog EJP5250929.1 cloned in pBAD33.1 using the Gibson Assembly method	This study
pBAD33.1-WP_152927281.1	ori15a	chloramphenicol	GAPS1 homolog WP_152927281.1 cloned in pBAD33.1 using the Gibson Assembly method	This study
pBADK/Myc-His	pBR322 ori	Kanamycin	An arabinose-inducible expression vector	2
pBADK/Myc-His-Gp10	pBR322 ori	Kanamycin	T7 phage gene 10 amplified from a wild-type T7 phage and cloned in pBADK/Myc-His using Gibson Assembly	This study
pBADK/Myc-His-Gp10I217T	pBR322 ori	Kanamycin	T7 phage gene 10 with a I217T mutation amplified from T7 phage mutant 1 and cloned in pBADK/Myc-His using Gibson Assembly	This study
pBADK/Myc-His-Gp10V247A	pBR322 ori	Kanamycin	T7 phage gene 10 with a V247A mutation amplified from T7 phage mutant 2 and cloned in pBADK/Myc-His using Gibson Assembly	This study
pNISVPaI-6	ori15a	chloramphenicol	the sequence AAAAATGGCGACCACTTGGCCGCCATTTTT cloned into the MCS of pBAD33.1 using the Gibson Assembly method	This study
pNISVPaI-6-Mut	ori15a	chloramphenicol	the sequence AAAAATGGCGatgagagaagCGCCATTTTT cloned into the MCS of pBAD33.1 using the Gibson Assembly method	This study
pNIS04.2548	ori15a	chloramphenicol	the sequence GCGGGTTCGATTCCCGCTGCCCGC cloned into the MCS of pBAD33.1 using the Gibson Assembly method
pSim6	pSC101	Ampicillin	Lambda Red Recombination system under pL promoter	3
pCP20	pSC102	Ampicillin	A plasmid encoding FLP recombinase	4
pBAD24-RV-kan	pBR322 ori	Ampicillin, Kanamycin	An arabinose-inducible expression vector containing a kanamycin resistance cassette flanked by FRT sequence	5
pBAD24-RV-kan-GAPS1	pBR322 ori	Ampicillin, Kanamycin	GAPS1 cloned in pBAD24-RV-kan using the Gibson Assembly method	This study
pORTMAGE Ec1	RSF1010 oriV	Kanamycin	An m-tolluic acid-inducible RecT and mutL expression vector	6
pDM4	R6K	Chloramphenicol	Plasmid harboring sacB gene encoding levansucrase (SacB) and a CmR	7
pDM4Δgmt	R6K	Chloramphenicol	pDM4 with the sequence 600 bp upstream of vpa1270 and the sequence 600 bp downstream of vpa1268 cloned in the MCS using the Gibson Assembly method	This study
pDM4ΔgmtY	R6K	Chloramphenicol	pDM4 with the sequence 600 bp upstream and 720 downstream of vpa1270 cloned in the MCS using the Gibson Assembly method	This study
pDM4ΔgmtZ	R6K	Chloramphenicol	pDM4 with the sequence 602 bp upstream and 703 downstream of vpa1269 cloned in the MCS using the Gibson Assembly method	This study
pDM4ΔgmtX	R6K	Chloramphenicol	pDM4 with the sequence 600 bp upstream and 600 downstream of vpa1268 cloned in the MCS using the Gibson Assembly method	This study
pDM4dns::tetR	R6K	Chloramphenicol	pDM4 with the sequence 600 bp upstream of vpbb_rs12365, tetA following a tetR/A promoter, and the sequence 600 bp downstream of vpbb_rs12365 cloned in the MCS using the Gibson Assembly method	This study
pDM4VPaI-6_Gent	R6K	Chloramphenicol	pDM4 with the sequence 600 bp upstream of vpa1262, GentR following a cat promoter, and the sequence 600 bp downstream of vpa1254 cloned in the MCS using the Gibson Assembly method	This study
pDM4sfGFP-NIS	R6K	Chloramphenicol	pDM4 with the sequence 600 bp upstream of vp1393 (hcp1), sfGFP CDS with AAAAATGGCGACCACTTGGCCGCCATTTTT between the 10th and 11th beta-strands, and the sequence 600 bp downstream of vp1393 cloned in the MCS using the Gibson Assembly method	This study
pBAD33.1F	ori15a	Chloramphenicol	pBAD33.1 with a FLAG tag inserted at the 3' end of the MCS	8
pVti2	ori15a	Chloramphenicol	pBAD33.1F containing the CDS of WP_005477334.1 (Vti2) in frame with the C-terminal FLAG tag of the plasmid	9
pVSV209	VpES213, R6K	Kanamycin	Mobilizable plasmid containing constitutive rfp, and a promoterless CmR-gfp reporter	10
pTWIST-sfGFP-linker	p15A	Ampicilin	A commercial plasmid containing sfGFP with a 9 amino acid-ling linker between the 10th and 11th beta-strands of the protein	TWIST Biosciences

### Sheet: Supplementary Table S5
Primer	Sequence (5'-> 3')'	Use
TM155R	CATATGTATATCTCCTTCTTAAAGTTAAAC	Amplify pBAD33.1 vector backbone for Gibson assembly with GAPS inserts
TM491F	AAGCTTGGCTGTTTTGGCGGATG
TM492F	TTAAGAAGGAGATATACATATGTCATTTAGCACAGATACTCAGAAGATAAG	Amplify GAPS1 from Vibrio parahaemolyticus RIMD 2210633 to construct pBAD33.1-GAPS1 using the Gibson assembly method
TM492R	ATCCGCCAAAACAGCCAAGCTTCTACACTAGCTCTTTGACTATTCTAAG
TM501F	TTAAGAAGGAGATATACATATGATGGACATCCTAACCTCAACTG	Amplify GAPS6 from a Gibson assembled mixture of GAPS6_part1, 2 and 3 to construct pBAD33.1-GAPS6 using the Gibson assembly method
TM501R	ATCCGCCAAAACAGCCAAGCTTCTAACTGTTCTTGCCCCTTTGG
TM544F	CTTCTTACATCAACGAAACGGAACTTC	Amplify pBAD33.1-GAPS1 for site directed mutagenesis to construct pBAD33.1-GAPS1D313A
TM544R	GCGACAACCTTACCTTGAATTTTGTTATCTC
TM545F	GGGCGTCGAGCCAAACCAAAAAATAC	Amplify pBAD33.1-GAPS1 for site directed mutagenesis to construct pBAD33.1-GAPS1K328A
TM545R	GCTGCATCAATAAATATCGAAGTTCCGTTTC
TM377R	CATGGTTAATTCCTCCTGTTAG	Amplify pBADfix vector backbone
TM304F	AAGCTTGGGCCCGAACAAAAACTC
TM570F	CTAACAGGAGGAATTAACCATGGCTAGCATGACTGGTGGAC	Amplify gene10 from wild-type or mutant T7 phages to construct pBAD-gene10, pBAD-gene10I217T, and pBAD-gene10V247A using the Gibson assembly method
TM570R	GTTTTTGTTCGGGCCCAAGCTTCTCCACTTTGAAAACCACTGCAC
TM302F	CCTGATACAGATTAAATCAGAACGCAG	Amplify pBAD24-RV-kan backbone to construct pBAD24-RV-kan-GAPS1
TM302R	GGATAAAAATGCTATGGCATAGCAAAGTG
252F	ATGCCATAGCATTTTTATCC	Amplify pBAD33.1-GAPS1 to construct pBAD24-RV-kan-GAPS1
252R	GATTTAATCTGTATCAGG
TM299F	TTACGCAGGCTGGAGCGTTGCGCCAATCCCGTCTTCGTCTGGCTGTAATTCCGGATCCCATATGAATATCCTCC	Amplify pBAD24-RV-kan-GAPS1 to integrate within bacterial genome in place of ydhQ
TM538R	GTAGCCTTTACACTTAGGTAGCAATAAAGGCACACAGATGCAGCAAAGGACTTCGCAACGTTCAAATCCGCTC
IY33F	ATCCTCCGTAGCCTTTACAC	Confirm chromosomal insertion of GAPS1
IY33R	GTCAGCCATCATTCTGCAAC
MG533F	C*T*GCTGACCGTGTGTTCTACTGTGACCCAGATAGCTACTCTGCGACTCTGGCAGCACTGATGCCGAACGCAGCAAACTACGCTGCTCT*G*A	MAGE primer for introducing the I217T mutation in T7 phage gene 10
MG533R	T*C*AGAGCAGCGTAGTTTGCTGCGTTCGGCATCAGTGCTGCCAGAGTCGCAGAGTAGCTATCTGGGTCACAGTAGAACACACGGTCAGC*A*G	MAGE primer for introducing the I217T mutation in T7 phage gene 10
MG534F	T*T*GACCCTGAGAAGGGTTCTATCCGCAACGTTATGGGCTTTGAGGCTGTAGAAGTTCCGCACCTCACCGCTGGTGGTGCTGGTACCGC*T*C	MAGE primer for introducing the V247A mutation in T7 phage gene 10
MG534R	G*A*GCGGTACCAGCACCACCAGCGGTGAGGTGCGGAACTTCTACAGCCTCAAAGCCCATAACGTTGCGGATAGAACCCTTCTCAGGGTC*A*A	MAGE primer for introducing the V247A mutation in T7 phage gene 10
MG438R	TGCATGAACAGGCCGATAAC	Verify the I217T and V247A mutations in gene 10
139F	CGTATCTGGCTCCGGGCGAG
TM629F	TTAAGAAGGAGATATACATATGAAAAATGGCGACCACTTGGCCGCCAT	Anneal and construct pBAD33.1-WT VPaI-6 entry site using the Gibson assembly method
TM629R	ATCCGCCAAAACAGCCAAGCTTAAAAATGGCGGCCAAGTGGTCGCCAT
TM646F	TTAAGAAGGAGATATACATATGAAAAATGGCGATGAGAGAAGCGCCAT	Anneal and construct pBAD33.1-Mutant VPaI-6 entry site using the Gibson assembly method
TM646R	ATCCGCCAAAACAGCCAAGCTTAAAAATGGCGCTTCTCTCATCGCCAT
TM676R	GTTGGCTTTTGATGCCCGTATTG	Used with 252F to check the 5' end after insertion of VpaI-6 into pBAD33.1 plasmids, or with TM608F to detect the excised circular VPaI-6
TM608F	TCGTCCGAGGGCAAAGGAATAGATCTAGATTTGCATATGGTAATGAAAGATGAC	Used with 252R to check the 3' end after insertion of VpaI-6 into pBAD33.1 plasmids, or with TM676R to detect the excised circular VPaI-6
TM640R	CGTCGAAAGCCTTTTAATGTTGCTC	Used with 252R to check the 3' end after insertion of VpaI-6 into pBAD33.1 plasmids containing mutated insertion sequence, or with TM676R to detect the excised circular VPaI-6
TM644F	TTTTTAATGCTCTGCCGCCAAAATGCCGCCACTGGTTTTGCTTGGGAGACTGTAGGCTGGAGCTGCTTCG	Amplify kanamycin cassette for constructing E. coli ZH142-A ∆gaps1 using red recombination system.
TM644R	TTTTTAATGCTCTGCCGCCAAAATGCCGCCACTGGTTTTGCTTGGGAGACTGTAGGCTGGAGCTGCTTCG
IY544F	ATGGAGAAAAAAATCACTGGATATACC	Amplify chloramphenicol cassette (CmR) to detect the presence of pBAD33.1-based plasmids
IY544R	TTACGCCCCGCCCTGCCACT
T2100	CACAGAGCTCTCAGTAAAGAAGGCAAAGTCATCGCCAC	Used with TM608F to check the 3' end after insertion of VpaI-6 into Vibrio parahaemolyticus BB22OP - BB22OPTet genome, or with T3032 to check if the VpaI-6 NIS is present within RIMDsfGFP-NIS on chromosome 2, or with TM640R to confirm the presence of Vpal-6 in RIMDsfGFP-NIS on its original chromosome 2 location
T3032	GTAAACACTACAAAGTGTTGGACGTTGAGAAAGCG	Used with TM676R to check the 5' end after insertion of VpaI-6 into Vibrio parahaemolyticus BB22OP - BB22OPTet genome, or with T3060 to confirm the presence of Vpal-6 in its original location on chromosome 2, or with T2100 to check if the VpaI-6 NIS is present within RIMDsfGFP-NIS on chromosome 2
T3028	CCGGGAGAGCTCAGGTTACCCATAAGTTTGAATCTGTGATTGAAAACTTAAAACCGG	Amplify the 600 bp upstream of vpa1270 (gmtY) from V. parahaemolyticus RIMD 2210633 to generate pDM4Δgmt using the Gibson assembly method
T3029	GTTTTGTTGCGCTTTCTGCTGCCCACTTGCCATTTGAAGATCCTCTTATACACTTTAGCC
T3030	GGCTAAAGTGTATAAGAGGATCTTCAAATGGCAAGTGGGCAGCAGAAAGCGCAACAAAAC	Amplify the 600 bp downstream of vpa1268 (gmtX) from V. parahaemolyticus RIMD 2210633 to generate pDM4Δgmt using the Gibson assembly method
T3031	CTTATCGATACCGTCGACCCTCGAGTAGCACAGGGATGCTATCGGGGTCGGC
T3372	GTTTTGCCTTTTTGCCCCATTTGAAGATCCTCTTATACAC	Amplify the 600 bp upstream of vpa1270 (gmtY) from V. parahaemolyticus RIMD 2210633 to generate pDM4ΔgmtY using the Gibson assembly method
T3423	GAGCTCAGGTTACCCGCACAGGGATGCTATCGGGGTCGGC
T3362	GAGCTCAGGTTACCCGCCATACGCAGTCAG	Amplify the 720 bp downstream of vpa1270 (gmtY) from V.parahaemolyticus RIMD 2210633 to generate pDM4ΔgmtY using the Gibson assembly method
T3373	GTGTATAAGAGGATCTTCAAATGGGGCAAAAAGGCAAAAC
T3374	CATCAATATCGAGTTCCATTATTACTTACCTCTCAATTTTG	Amplify the 703 bp upstream of vpa1269 (gmtZ) from V. parahaemolyticus RIMD 2210633 to generate pDM4ΔgmtZ using the Gibson assembly method
T3365	GTCGACCCTCGAGTAAAAGTATGCGCGTATCCC
T3366	GAGCTCAGGTTACCCTGCGCTTTCTGCTGC	Amplify 602 bp downstream of vpa1269 (gmtZ) from V. parahaemolyticus RIMD 2210633 to generate pDM4ΔgmtZ using the Gibson assembly method
T3375	CAAAATTGAGAGGTAAGTAATAATGGAACTCGATATTGATG
T3369	GTCGACCCTCGAGTAGCCGTTTATCAAACACG	Amplify the 600 bp upstream of vpa1268 (gmtX) from V. parahaemolyticus RIMD 2210633 to generate pDM4ΔgmtX using the Gibson assembly method
T3370	CTGCTGCCCACTTGCCATTAGTTAGTCCTCCAATAAGTTCG
T3371	CGAACTTATTGGAGGACTAACTAATGGCAAGTGGGCAGCAG	Amplify the 600 bp downstream of vpa1268 (gmtX) from V. parahaemolyticus RIMD 2210633 to generate pDM4ΔgmtX using the Gibson assembly method
T3424	GAGCTCAGGTTACCCGCACAGGGATGCTATCGGGGTCGGC
T3066	GATAGAGTGTCAACAAAAATTAGGATTAAAGTCTTTAAAAAGTATGAC	Amplify the 617 bp upstream of the vpbb_rs12365 (dns) from V. parahaemolyticus BB22OP to generate pDM4dns::tetR using the Gibson assembly method
T3180	CCGGGAGAGCTCAGGTTACCCATGGACATTGAACTGAGTTATAAAGCCAAGCAAGTC
T3069	GTAAACAGGAGACAAGTGCTTAGAAACACAAGCGCACCCGAGCTTTG	Amplify the 856 bp downstream of the vpbb_rs12365 (dns) from V. parahaemolyticus BB22OP to generate pDM4dns::tetR using the Gibson assembly method
T3181	CTTATCGATACCGTCGACCCTCGAGTATTAACCAAGATCGCCGAAACGAACTTGTAAGGCTG
T3067	GTCATACTTTTTAAAGACTTTAATCCTAATTTTTGTTGACACTCTATC	Amplify tetA with its promoter from IYB5101 to generate pDM4dns::tetR using the Gibson assembly method
T3068	CAAAGCTCGGGTGCGCTTGTGTTTCTAAGCACTTGTCTCCTGTTTAC
T3101	GATACCGTCGACCCTCGAGTACCAGCGGGTTACCGCGTTCTC	Amplify the 599 upstream of vpa1263 from V. parahaemolyticus RIMD 2210633 to generate pDM4VPaI-6_Gent using the Gibson assembly method
T3097	GACCCAAGTACCGCCACCTAACTGATTTTGCAGAAGAAAGTTAATG
T3100	GAACCTCTTACGTGCCGATCATCTAGATTTGCATATGGTAATG	Amplify the 600 downstream of vpa1254 from V. parahaemolyticus RIMD 2210633 to generate pDM4VPaI-6_Gent using the Gibson assembly method
T3099	CCGGGAGAGCTCAGGTTACCCGCGTACCAACTCAAGCTTG
T3095	CATTACCATATGCAAATCTAGATGATCGGCACGTAAGAGGTTC	Amplify cat promoter from pBAD33.1 to generate pDM4VPaI-6_Gent using the Gibson assembly method
T3096	CGTTGCTGCTGCGTAACATTTTAGCTTCYTTAGCTC
T3098	CATTAACTTTCTTCTGCAAAATCAGTTAGGTGGCGGTACTTGGGTC	Amplify GentR from pBAD18 to generate pDM4VPaI-6_Gent using the Gibson assembly method
T1947	GAGCTAARGAAGCTAAAATGTTACGCAGCAGCAACG
T3415	GAGCTCAGGTTACCCGGCCTTTCTAATAGAC	Used with T3443 to amplify the 600 bp upstream of vp1393 (hcp1) from V. parahaemolyticus RIMD 2210633 to generate pDM4sfGFP-NIS using the Gibson assembly method, or used with T3060 to check the 5' end after insertion of GMT cassette from V. parahaemolyticus RIMD 2210633 into RIMDsfGFP-NIS on chromosome 1, or with T3418 to either check the disruption of the sfGFPNIS , or to confirm that sfGFPNIS h…
T3443	CGCTATTTCCTTTTCTAAAATCTG	Used with T3415 to amplify the 600 bp upstream of vp1393 (hcp1) from V. parahaemolyticus RIMD 2210633 to generate pDM4sfGFP-NIS using the Gibson assembly method
T3418	CGTCGACCCTCGAGTAGTTTGAATCGGTGTGGTC	Used with T3418 to amplify the 597 bp downstream of vp1393 (hcp1) from V. parahaemolyticus RIMD 2210633 to generate pDM4sfGFP-NIS using the Gibson assembly method, or used with TM640R to check the 3' end after insertion of GMT cassette from V. parahaemolyticus RIMD 2210633 into RIMDsfGFP-NIS on chromosome 1, with T3415 to either check the disruption of the sfGFPNIS, or to confirm that sfGFPNIS ha…
T3419	TAATTGCTTTTTGCGTAAAGATTCAGGGCC	Used with T3418 to amplify the 597 bp downstream of vp1393 (hcp1) from V. parahaemolyticus RIMD 2210633 to generate pDM4sfGFP-NIS using the Gibson assembly method
T3421	GATTTTAGAAAAGGAAATAGCGATGTCAAAAGGTGAAGAGTTG	Amplify sfGFP from pTWIST-sfGFP-linker to generate pDM4sfGFP-NIS using the Gibson assembly method
T3422	GAATCTTTACGCAAAAAGCAATTACTTATCGTCGTCATCCTTG
T3421	GATTTTAGAAAAGGAAATAGCGATGTCAAAAGGTGAAGAGTTG	Amplify the region encoding the first 10 beta-strands of sfGFP from pTWIST-sfGFP-linker with the VPaI-6 naïve insertion site at the 3' end generate pDM4sfGFP-NIS using the Gibson assembly method
T3412	GGCGGCCAAGTGGTCGCCATTTTTCTTTTCATTAGGATCTTTTG
T3422	GAATCTTTACGCAAAAAGCAATTACTTATCGTCGTCATCCTTG	Amplify the region encoding the 11th beta-strands of sfGFP from pTWIST-sfGFP-linker with the VPaI-6 naïve insertion site at the 5' end generate pDM4sfGFP-NIS using the Gibson assembly method
T3411	GCGACCACTTGGCCGCCATTTTTAGAGATCATATGGTTTTAC
T3316	GTTCGATTCCCGCTGCCCGCAAGCTTGGCTGTTTTGGCGG	Anneal and construct pNIS04-2548 using the Gibson assembly method
T3317	GCGGGCAGCGGGAATCGAACCCGCCATATGTATATCTCCTTCTTAAAGTTAAAC
T3438	CCCGAAGCAAACTTTAGGTAACAGTGTAGAGC	Used with 252F to check the 3' end after insertion of GMT cassette from V. parahaemolyticus 04-2548 into pNIS04-2548 plasmids, or with T3318 to detect the excised circular GMT 04-2548
T3318	CGTCGACCCTCGAGTAGTTTGAATCGGTGTGGTC	Used with 252R to check the 5' end after insertion of GMT cassette from V. parahaemolyticus 04-2548 into pNIS04-2548 plasmids, or with T3438 to detect the excised circular GMT 04-2548
T3060	CTGAGTGCCACTCGTGGATCGCTTGCGCCGCC	Used with T3415 to check the 5' end after insertion of GMT cassette from V. parahaemolyticus RIMD 2210633 into RIMDsfGFP-NIS on chromosome 1, or with T3032 to confirm the presence of the Vpal-6 in RIMDsfGFP-NIS on chromosome 2
*	Phosphothioate linkage

### Sheet: Supplementary Table S6
Phage	Family
T4	Myoviridae
T5	Siphoviridae
T7	Podoviridae
Lambdavir	Siphoviridae
P1vir	Myoviridae
Basel 01	Drexlerviridae; Braunvirinae
Basel 02	Drexlerviridae; Braunvirinae
Basel 03	Drexlerviridae; Braunvirinae
Basel 04	Drexlerviridae; Tempevirinae
Basel 05	Drexlerviridae; Tempevirinae
Basel 06	Drexlerviridae; Tempevirinae
Basel 07	Drexlerviridae; Tempevirinae
Basel 08	Drexlerviridae; Tempevirinae
Basel 09	Drexlerviridae; Tempevirinae
Basel 10	Drexlerviridae; Tempevirinae
Basel 11	Drexlerviridae; Tempevirinae
Basel 12	Drexlerviridae; Tunavirinae
Basel 13	Drexlerviridae; Tunavirinae
Basel 14	Siphoviridae
Basel 15	Siphoviridae
Basel 16	Siphoviridae
Basel 17	Siphoviridae
Basel 18	Siphoviridae
Basel 19	Siphoviridae, Queuovirinae
Basel 20	Siphoviridae, Queuovirinae
Basel 21	Siphoviridae, Queuovirinae
Basel 22	Siphoviridae, Queuovirinae
Basel 23	Siphoviridae, Queuovirinae
Basel 24	Siphoviridae, Queuovirinae
Basel 25	Siphoviridae, Queuovirinae
Basel 26	Demerecviridae; Markadamsvirinae
Basel 27	Demerecviridae; Markadamsvirinae
Basel 28	Demerecviridae; Markadamsvirinae
Basel 29	Demerecviridae; Markadamsvirinae
Basel 30	Demerecviridae; Markadamsvirinae
Basel 31	Demerecviridae; Markadamsvirinae
Basel 32	Demerecviridae; Markadamsvirinae
Basel 33	Demerecviridae; Markadamsvirinae
Basel 34	Demerecviridae; Markadamsvirinae
Basel 35	Myoviridae; Tevenvirinae
Basel 36	Myoviridae; Tevenvirinae
Basel 37	Myoviridae; Tevenvirinae
Basel 38	Myoviridae; Tevenvirinae
Basel 39	Myoviridae; Tevenvirinae
Basel 40	Myoviridae; Tevenvirinae
Basel 41	Myoviridae; Tevenvirinae
Basel 42	Myoviridae; Tevenvirinae
Basel 43	Myoviridae; Tevenvirinae
Basel 44	Myoviridae; Tevenvirinae
Basel 45	Myoviridae; Tevenvirinae
Basel 46	Myoviridae; Tevenvirinae
Basel 47	Myoviridae; Tevenvirinae
Basel 48	Myoviridae; Vequintavirinae
Basel 49	Myoviridae; Vequintavirinae
Basel 50	Myoviridae; Vequintavirinae
Basel 51	Myoviridae; Vequintavirinae
Basel 52	Myoviridae; Vequintavirinae
Basel 53	Myoviridae; Vequintavirinae
Basel 54	Myoviridae; Vequintavirinae
Basel 55	Myoviridae; Vequintavirinae
Basel 56	Myoviridae; Vequintavirinae
Basel 57	Myoviridae; Vequintavirinae
Basel 58	Myoviridae; Vequintavirinae
Basel 59	Myoviridae; Vequintavirinae
Basel 60	Myoviridae; unclassified
Basel 61	Myoviridae; unclassified
Basel 62	Myoviridae; unclassified
Basel 63	Myoviridae; Ounavirinae
Basel 64	Autographiviridae; Studiervirinae
Basel 65	Autographiviridae; Studiervirinae
Basel 66	Autographiviridae; Studiervirinae
Basel 67	Autographiviridae; Studiervirinae
Basel 68	Autographiviridae; Studiervirinae
Basel 69	Schitoviridae; Enquatrovirinae
